# Adult patients with autoinflammation of unknown origin partially phenocopy the immune presentation of Still’s disease

**DOI:** 10.1101/2024.11.27.625689

**Authors:** Rafael Veiga, Leana De Vuyst, Christophe Poulet, Julika Neumann, Leoni Bücken, Teresa Prezzemolo, Mathijs Willemsen, Steven Vanderschueren, Patrick Matthys, Emna Chabaane, Maximilien Fléron, Gaël Cobraiville, Dominique Baiwir, Gabriel Mazzucchelli, Immunome Project Consortium for Autoinflammatory Disorders (ImmunAID), Bruno Fautrel, Carine Wouters, Dominique De Seny, Stephanie Humblet-Baron, Adrian Liston

**Author notes:** equal contribution (Rafael Veiga, Leana De Vuyst, Christophe Poulet). equal contribution (Dominique De Seny, Stephanie Humblet-Baron, Adrian Liston). ImmunAID consortium : Vassili Soumelis, Arturo Hernandez Cervantes, Thomas Henry, Irina Giurgea, Serge Amselem, Sonia Karabina, Gilles Hayem, Alexandre Belot, Yvan Jamilloux, Eric Hachulla, Thierry Martin, Marie-Elise Truchetet, Nicolas Poursac, Antonine Néel (INSERM), Bruno Fautrel, Stéphane Mitrovic, Emna Chabaane, David Saadoun, Matheus Vieira, Isabelle Koné-Paut, Nasima Matsa, Perrine Dusser, Jean-David Bouaziz, Thibault Mahevas, Sophie Georgin-Lavialle, Keshia Koutekissa, Léa Savey, Pierre Quartier (APHP), Savvas Savvides, Stephanie Humblet-Baron, Adrian Liston, Jeroen Raes (VIB), Carine Wouters, Steven Vanderschueren, Mieke Gouwy, Paul Proost, Patrick Matthys (KU Leuven), Søren Brunak, Isabella Friis Jørgensen, Andres Jimenez Kaufmann, Sara Garcia (UCPH), Philippe Hupé, Fanny Coffin, Apolline Gallois, Henri de Soyres, Julien Roméjon (Institut Curie), Aura Moreno Vega (Owkin), Marc Dubourdeau (Ambiotis), Karoline Krause, Dirk Foell, Christoph Kessel (WWU), Katerina Laskari, Andreakos Evangelos (BRFAA), Paul Van Daele, Clementien Vermont, Rogier van Wijck, Sigrid Swagemakers, Peter van der Spek, Stefan Erkeland, Harmen van de Werken, Yvonne Mueller, Peter Katsikis (Erasmus MC), Michael Hofer, Cem Gabay (Unige), Sinisa Savic, Michael F. McDermott (University Leeds), Helen Lachmann (UCL), Costas Papaloukas, Dimitrios I. Fotiadis (UOI), Dominique de Seny, Christophe Poulet (ULiege), Haner Direskeneli, Seza Ozen, Umut Kalyoncu (Hacettepe), Tadej Avcin (UMCL), Jordi Anton, Violeta Bittermann, Alina Boteanu (HSJD), Marco Francesco Natale, Antonella Insalaco, Emanuele Bizzi, Sonia Caccia, Luca Cantarini, Paolo Sfriso (OPBG), Jean-François Deleuze, Anne Boland (CEA), Sarhan Yaiche (ECRIN).

## Abstract

Autoinflammation of unknown origin remains amongst the most enigmatic of systemic autoinflammatory disorders (SAIDs), immunological disorders characterized by inappropriate activation of the innate immune response. Recent clinical research has identified multiple distinct disorders, although overlap in clinical characteristics and genetic drivers impede rapid and precise diagnosis, and the immunological underpinning of disease is poorly understood. Here we aimed to understand the immunological process behind patients with autoinflammation of unknown origin. In a multi-center European trial, we collected samples from 36 patients with recent disease activity, and used deep immunophenotyping and plasma proteomics to compare to 58 healthy controls and an additional demographically-similar 92 SAID patients. Key immunological changes were upregulation of CD38 and HLA across T cell subsets and upregulation of acute phase plasma proteins in autoinflammation of unknown origin patients. These previously poorly characterised patients partially phenocopied the Still’s disease presentation. Together this study identifies potential biomarkers and disease-mediators in autoinflammation of unknown origin.
