## Supplementary datasheet 2 for "Adult patients with autoinflammation of unknown origin partially phenocopy the immune presentation of Still’s disease"

### Sheet: Subset gating
Gating strategy	Parameters: Live/dead, CD14, CD3, CD4, CD8, CD19, CD21, CD27, CD24, BAFF-R, CD40, IgD, IgM, CD10, CD38, HLA-DR, CD11c, CD123, CD141, CD80, CD86, CD16, CD56, CD94, CD57
from all events gating on FSC-A/FSC-H	Singlets
	from singlet gating on FSC-A/SSC-A	Leukocytes
		from Leukocytes gating on live/dead	Live Cells
			from Live Cells gating on CD14-	No Monocytes
				from no Monocytes gating on CD3-	No T Cells No Monocytes
					from No T Cells No Monocytes gating on CD19+ (plot with CD56 on y-axis)	B Cells
						from B Cells gating on BAFF-R+	BAFF-R+ B Cells
						from B Cells gating on CD40+	CD40+ B Cells
						from B Cells gating on HLA-DR+	HLA-DR+ B Cells
						from B Cells gating on CD80+	CD80+ B Cells
						from B Cells gating on CD86+	CD86+ B Cells
						from B Cells gating on CD27-	Naive B Cells
							from Naive B Cells gating on BAFF-R+	BAFF-R+ Naive B Cells
							from Naive B Cells gating on CD40+	CD40+ Naive B Cells
							from Naive B Cells gating on HLA-DR+	HLA-DR+ Naive B Cells
							from Naive B Cells gating on CD80+	CD80+ Naive B Cells
							from Naive B Cells gating on CD86+	CD86+ Naive B Cells
							from Naive B Cells gating on CD24bright and CD38bright:	Transitional B Cells
								from Transitional B Cells gating on BAFF-R+	BAFF-R+ Transitional B Cells
								from Transitional B Cells gating on CD40+	CD40+ Transitional B Cells
								from Transitional B Cells gating on HLA-DR+	HLA-DR+ Transitional B Cells
								from Transitional B Cells gating on CD80+	CD80+ Transitional B Cells
								from Transitional B Cells gating on CD86+	CD86+ Transitional B Cells
								from transitional T Cells gating on CD10++ and CD21-:	Immature Transitional B Cells (T1)
									from T1 gating on BAFF-R+	BAFF-R+ T1 B Cells
									from T1 gating on CD40+	CD40+ T1 B Cells
									from T1 B Cells gating on HLA-DR+	HLA-DR+ T1 B Cells
									from T1 gating on CD80+	CD80+ T1 B Cells
									from T1 gating on CD86+	CD86+ T1 B Cells
								from transitional T Cells gating on CD10+ and CD21+:	Mature Transitional B Cells (T2)
									from T2 gating on BAFF-R+	BAFF-R+ T2 B Cells
									from T2 gating on CD40+	CD40+ T2 B Cells
									from T2 gating on HLA-DR+	HLA-DR+ T2 B Cells
									from T2 gating on CD80+	CD80+ T2 B Cells
									from T2 gating on CD86+	CD86+ T2 B Cells
								from transitional T Cells gating on CD10- and CD21+:	Mature Transitional B Cells (T3)
									from T3 gating on BAFF-R+	BAFF-R+ T3 B Cells
									from T3 gating on CD40+	CD40+ T3 B Cells
									from T3 gating on HLA-DR+	HLA-DR+ T3 B Cells
									from T3 gating on CD80+	CD80+ T3 B Cells
									from T3 gating on CD86+	CD86+ T3 B Cells
							from naive B Cells excusion transitional:	Non-Transitional B Cells
							from naive B Cells gate on IgM+	IgM+ Naive B Cells
								from IgM+ naive B Cells: gate on IgMlow/IgD-	IgMsub Naive B Cells
									from IgMsub Naive B Cells gating on IgM-	IgMneg Naive B Cells
									from IgMsub Naive B Cells gating on IgMlow	IgMlow IgD- Naive B Cells
										from IgMlow and IgD- naive B Cells gating on BAFF-R+	BAFF-R+ IgMlow IgD- naive B Cells
										from IgMlow and IgD- naive B Cells gating on CD40+	CD40+ IgMlow IgD- naive B Cells
										from IgMlow and IgD- naive B Cells gating on HLA-DR+	HLA-DR+ IgMlow IgD- naive B Cells
										from IgMlow and IgD- naive B Cells gating on CD80+	CD80+ IgMlow IgD- naive B Cells
										from IgMlow and IgD- naive B Cells gating on CD86+	CD86+ IgMlow IgD- naive B Cells
								from IgM+ naive B Cells: gate on IgMhigh/IgD-	IgM+ IgD- Naive B Cells
									from IgM+ and IgD- naive B Cells gating on BAFF-R+	BAFF-R+ IgM+ IgD- naive B Cells
									from IgM+ and IgD- naive B Cells gating on CD40+	CD40+ IgM+ IgD- naive B Cells
									from IgM+ and IgD- naive B Cells gating on HLA-DR+	HLA-DR+ IgM+ IgD- naive B Cells
									from IgM+ and IgD- naive B Cells gating on CD80+	CD80+ IgM+ IgD- naive B Cells
									from IgM+ and IgD- naive B Cells gating on CD86+	CD86+ IgM+ IgD- naive B Cells
								from IgM+ naive B Cells: gate on IgMlow/IgD+	IgMlow IgD+ Naive B Cells
									from IgMlow and IgD+ naive B Cells gating on BAFF-R+	BAFF-R+ IgMlow IgD+ naive B Cells
									from IgMlow and IgD+ naive B Cells gating on CD40+	CD40+ IgMlow IgD+ naive B Cells
									from IgMlow and IgD+ naive B Cells gating on HLA-DR+	HLA-DR+ IgMlow IgD+ naive B Cells
									from IgMlow and IgD+ naive B Cells gating on CD80+	CD80+ IgMlow IgD+ naive B Cells
									from IgMlow and IgD+ naive B Cells gating on CD86+	CD86+ IgMlow IgD+ naive B Cells
								from IgM+ naive B Cells: gate on IgMhigh/IgD+	IgM+ IgD+ Naive B Cells
									from IgM+ and IgD+ naive B Cells gating on BAFF-R+	BAFF-R+ IgM+IgD+ naive B Cells
									from IgM+ and IgD+ naive B Cells gating on CD40+	CD40+ IgM+IgD+ naive B Cells
									from IgM+ and IgD+ naive B Cells gating on HLA-DR+	HLA-DR+ IgM+IgD+ naive B Cells
									from IgM+ and IgD+ naive B Cells gating on CD80+	CD80+ IgM+IgD+ naive B Cells
									from IgM+ and IgD+ naive B Cells gating on CD86+	CD86+ IgM+IgD+ naive B Cells
						from B Cells gating on CD27+	Memory B Cells
							from memory B Cells gating on BAFF-R+	BAFF-R+ memory B Cells
							from memory B Cells gating on CD40+	CD40+ memory B Cells
							from memory B Cells gating on HLA-DR+	HLA-DR+ memory B Cells
							from memory B Cells gating on CD80+	CD80+ memory B Cells
							from memory B Cells gating on CD86+	CD86+ memory B Cells
							from memory B Cells gating on IgM-	Switched Memory B Cells
								from switched memory B Cells gating on BAFF-R+	BAFF-R+ switched memory B Cells
								from switched memory B Cells gating on CD40+	CD40+ switched memory B Cells
								from switched memory B Cells gating on HLA-DR+	HLA-DR+ switched memory B Cells
								from switched memory B Cells gating on CD80+	CD80+ switched memory B Cells
								from switched memory B Cells gating on CD86+	CD86+ switched memory B Cells
							from memory B Cells gating on IgM+	IgM+ Memory B Cells
								from IgM+ memory B Cells gating on IgMlow and IgD-:	IgMsub Memory B Cells
									from IgMsub Memory B Cells gating on IgM-	IgMneg Memory B Cells
									from IgMsub Memory B Cells gating on IgMlow	IgMlow IgD- Memory B Cells
										from IgMlow and IgD- Memory B Cells gating on BAFF-R+	BAFF-R+ IgMlow IgD- Memory B Cells
										from IgMlow and IgD- Memory B Cells gating on CD40+	CD40+ IgMlow IgD- Memory B Cells
										from IgMlow and IgD- Memory B Cells gating on HLA-DR+	HLA-DR+ IgMlow IgD- Memory B Cells
										from IgMlow and IgD- Memory B Cells gating on CD80+	CD80+ IgMlow IgD- Memory B Cells
										from IgMlow and IgD- Memory B Cells gating on CD86+	CD86+ IgMlow IgD- Memory B Cells
								from IgM+ memory B Cells gating on IgM+ and IgD-:	IgM+ IgD- Memory B Cells
									from IgM+ IgD- Memory B Cells gating on BAFF-R+	BAFF-R+ IgM+ IgD- Memory B Cells
									from IgM+ IgD- Memory B Cells gating on CD40+	CD40+ IgM+ IgD- Memory B Cells
									from IgM+ IgD- Memory B Cells gating on HLA-DR+	HLA-DR+ IgM+ IgD- Memory B Cells
									from IgM+ IgD- Memory B Cells gating on CD80+	CD80+ IgM+ IgD- Memory B Cells
									from IgM+ IgD- Memory B Cells gating on CD86+	CD86+ IgM+ IgD- Memory B Cells
								from IgM+ memory B Cells gating on IgMlow and IgD+:	Non-Switched Memory B Cells
									from Non-Switched Memory B Cells gating on BAFF-R+	BAFF-R+ Non-Switched Memory B Cells
									from Non-Switched Memory B Cells gating on CD40+	CD40+ Non-Switched Memory B Cells
									from Non-Switched Memory B Cells gating on HLA-DR+	HLA-DR+ Non-Switched Memory B Cells
									from Non-Switched Memory B Cells gating on CD80+	CD80+ Non-Switched Memory B Cells
									from Non-Switched Memory B Cells gating on CD86+	CD86+ Non-Switched Memory B Cells
								from IgM+ memory B Cells gating on IgM+ and IgD-:	IgM+ IgD+ Memory B Cells
									from IgM+ IgD+ Memory B Cells gating on BAFF-R+	BAFF-R+ IgM+ IgD+ Memory B Cells
									from IgM+ IgD+ Memory B Cells gating on CD40+	CD40+ IgM+ IgD+ Memory B Cells
									from IgM+ IgD+ Memory B Cells gating on HLA-DR+	HLA-DR+ IgM+ IgD+ Memory B Cells
									from IgM+ IgD+ Memory B Cells gating on CD80+	CD80+ IgM+ IgD+ Memory B Cells
									from IgM+ IgD+ Memory B Cells gating on CD86+	CD86+ IgM+ IgD+ Memory B Cells
						from B Cells gating on CD38++ and CD24-:	Plasmablasts
							from plasmablasts gating on BAFF-R+	BAFF-R+ Plasmablasts
							from plasmablasts gating on CD40+	CD40+ Plasmablasts
							from plasmablasts gating on HLA-DR+	HLA-DR+ Plasmablasts
							from plasmablasts gating on CD80+	CD80+ Plasmablasts
							from plasmablasts gating on CD86+	CD86+ Plasmablasts
						from B Cells gating on CD38- and CD21-:	CD21- B Cells
							from CD21 negative B Cells gating on BAFF-R+	BAFF-R+ CD21- B Cells
							from CD21 negative B Cells gating on CD40+	CD40+ CD21- B Cells
							from CD21 negative B Cells gating on HLA-DR+	HLA-DR+ CD21- B Cells
							from CD21 negative B Cells gating on CD80+	CD80+ CD21- B Cells
							from CD21 negative B Cells gating on CD86+	CD86+ CD21- B Cells
							from CD21 negative B Cells gating on CD27+:	CD27+ CD21- B Cells
							from CD21 negative B Cells gating on CD11c+:	CD11c+ CD21- B Cells
								from CD11c+ CD21- B Cells gating on BAFF-R+	BAFF-R+ CD11c+ CD21- B Cells
								from CD11c+ CD21- B Cells gating on CD40+	CD40+ CD11c+ CD21- B Cells
								from CD11c+ CD21- B Cells gating on HLA-DR+	HLA-DR+ CD11c+ CD21- B Cells
								from CD11c+ CD21- B Cells gating on CD80+	CD80+ CD11c+ CD21- B Cells
								from CD11c+ CD21- B Cells gating on CD86+	CD86+ CD11c+ CD21- B Cells
								from CD11c+ CD21- B Cells gating on CD11cint	CD11c intermediate CD21- B Cells
								from CD11c+ CD21- B Cells gating on CD11chigh	CD11c high CD21- B Cells
						from B Cells gating on CD27- and IgD-:	Double Negative B Cells
							from Double negative (DN) B Cells gating on BAFF-R+	BAFF-R+ DN B Cells
							from Double negative (DN) B Cells gating on CD40+	CD40+ DN B Cells
							from Double negative (DN) B Cells gating on HLA-DR+	HLA-DR+ DN B Cells
							from Double negative (DN) B Cells gating on CD80+	CD80+ DN B Cells
							from Double negative (DN) B Cells gating on CD86+	CD86+ DN B Cells
							from DN B Cells gating on CD21-CD11c+	DN2 B Cells
								from DN2 B Cells gating on BAFF-R+	BAFF-R+ DN2 B Cells
								from DN2 B Cells gating on CD40+	CD40+ DN2 B Cells
								from DN2 B Cells gating on HLA-DR+	HLA-DR+ DN2 B Cells
								from DN2 B Cells gating on CD80+	CD80+ DN2 B Cells
								from DN2 B Cells gating on CD86+	CD86+ DN2 B Cells
							from DN B Cells gating on CD21+CD11c-	DN1 B Cells
								from DN1 B Cells gating on BAFF-R+	BAFF-R+ DN1 B Cells
								from DN1 B Cells gating on CD40+	CD40+ DN1 B Cells
								from DN1 B Cells gating on HLA-DR+	HLA-DR+ DN1 B Cells
								from DN1 B Cells gating on CD80+	CD80+ DN1 B Cells
								from DN1 B Cells gating on CD86+	CD86+ DN1 B Cells
					from No T Cells No Monocytes gating on CD19- (plot with CD56 on y-axis)	No B Cells
						from no B Cells gating on CD56+	NK Cells
							from NK Cells gating on HLA-DR+	HLA-DR+ NK Cells
							from NK Cells gating on CD27+	CD27+ NK Cells
							from NK Cells gating on CD86+	CD86+ NK Cells
							from NK Cells gating on CD11c+	CD11c+ NK Cells
							from NK Cells gating on CD94+	CD94+ NK Cells
							from NK Cells gating on CD57+	CD57+ NK Cells
							from NK Cells gating on CD38+	CD38+ NK Cells
							from NK Cells gating on CD56++ and CD16-	CD16- CD56bright NK Cells
								from CD56 bright NK Cells gating on HLA-DR+	HLA-DR+ CD16- CD56bright NK Cells
								from CD56 bright NK Cells gating on CD27+	CD27+ CD16- CD56bright NK Cells
								from CD56 bright NK Cells gating on CD86+	CD86+ CD16- CD56bright NK Cells
								from CD56 bright NK Cells gating on CD11c+	CD11c+ CD16- CD56bright NK Cells
								from CD56 bright NK Cells gating on CD94+	CD94+ CD16- CD56bright NK Cells
								from CD56 bright NK Cells gating on CD57+	CD57+ CD16- CD56bright NK Cells
								from CD56 bright NK Cells gating on CD38+	CD38+ CD16- CD56bright NK Cells
							from NK Cells gating on CD56dim and CD16-	CD16- CD56dim NK Cells
								from CD56dimCD16- NK Cells gating on HLA-DR+	HLA-DR+ CD16- CD56dim NK Cells
								from CD56dimCD16- NK Cells gating on CD27+	CD27+ CD16- CD56dim NK Cells
								from CD56dimCD16- NK Cells gating on CD86+	CD86+ CD16- CD56dim NK Cells
								from CD56dimCD16- NK Cells gating on CD11c+	CD11c+ CD16- CD56dim NK Cells
								from CD56dimCD16- NK Cells gating on CD94+	CD94+ CD16- CD56dim NK Cells
								from CD56dimCD16- NK Cells gating on CD57+	CD57+ CD16- CD56dim NK Cells
								from CD56dimCD16- NK Cells gating on CD38+	CD38+ CD16- CD56dim NK Cells
							from NK Cells gating on CD16+	CD16+ NK Cells
								from CD16+ NK Cells gating on HLA-DR+	HLA-DR+ CD16+ NK Cells
								from CD16+ NK Cells gating on CD27+	CD27+ CD16+ NK Cells
								from CD16+ NK Cells gating on CD86+	CD86+ CD16+ NK Cells
								from CD16+ NK Cells gating on CD11c+	CD11c+ CD16+ NK Cells
								from CD16+ NK Cells gating on CD94+	CD94+ CD16+t NK Cells
								from CD16+ NK Cells gating on CD57+	CD57+ CD16+ NK Cells
								from CD16+ NK Cells gating on CD38+	CD38+ CD16+ NK Cells
								from CD16+ NK Cells gating on CD56++	CD16+ CD56bright NK Cells
								from CD16+ NK Cells gating on CD56dim	CD16+ CD56dim NK Cells
			from live Cells gating on CD19- and CD14-	No B Cells No Monocytes
				from No B Cells No Monocytes gating on CD56+	CD56+ Cells
					from CD56+ Cells gating on CD3+	NKT Cells
						from NKT Cells gating on CD27+	CD27+ NKT Cells
						from NKT Cells gating on HLA-DR+	HLA-DR+ NKT Cells
						from NKT Cells gating on CD11c+	CD11c+ NKT Cells
						from NKT Cells gating on CD94+	CD94+ NKT Cells
						from NKT Cells gating on CD57+	CD57+ NKT Cells
						from NKT Cells gating on CD86+	CD86+ NKT Cells
						from NKT Cells gating on CD38+	CD38+ NKT Cells
				from No B Cells No Monocytes gating on CD56-	CD56- Cells
					from CD56- Cells gating on CD3+	T Cells
						from T Cells gating on CD4+ CD8-	CD4+ T Cells
							from CD4+ T Cells gating on CD27+	CD27+ CD4+ T Cells
								from CD4+CD27+ T Cells gating on CD86+	CD86+ CD27+ CD4+ T Cells
								from CD4+CD27+ T Cells gating on HLA-DR+	HLA-DR+ CD27+ CD4+ T Cells
								from CD4+CD27+ T Cells gating on CD11c+	CD11c+ CD27+ CD4+ T Cells
								from CD4+CD27+ T Cells gating on CD57+	CD57+ CD27+ CD4+ T Cells
								from CD4+CD27+ T Cells gating on CD94+	CD94+ CD27+ CD4+ T Cells
								from CD4+CD27+ T Cells gating on CD38+	CD38+CD27+ CD4+ T Cells
							from CD4+ T Cells gating on CD27-	CD27- CD4+ T Cells
								from CD4+CD27- T Cells gating on CD86+	CD86+ CD27- CD4+ T Cells
								from CD4+CD27- T Cells gating on HLA-DR+	HLA-DR+ CD27- CD4+ T Cells
								from CD4+CD27- T Cells gating on CD11c+	CD11c+ CD27- CD4+ T Cells
								from CD4+CD27- T Cells gating on CD57+	CD57+ CD27- CD4+ T Cells
								from CD4+CD27- T Cells gating on CD94+	CD94+ CD27- CD4+ T Cells
								from CD4+CD27- T Cells gating on CD38+	CD38+CD27- CD4+ T Cells
							from CD4+ T Cells gating on HLA-DR+	HLA-DR+ CD4+ T Cells
								from HLA-DR+ CD4+ T Cells gating on CD38high	HLA-DR+ CD38high CD4+ T Cells
							from CD4+ T Cells gating on CD11c+	CD11c+ CD4+ T Cells
							from CD4+ T Cells gating on CD57+	CD57+ CD4+ T Cells
							from CD4+ T Cells gating on CD94+	CD94+ CD4+ T Cells
							from CD4+ T Cells gating on CD38+	CD38+ CD4+ T Cells
							from CD4+ T Cells gating on CD86+	CD86+ CD4+ T Cells
						from T Cells gating on CD4- CD8+	CD8+ T Cells
							from CD8+ T Cells gating on CD27+	CD27+ CD8+ T Cells
								from CD8+CD27+ T Cells gating on CD24+	CD86+ CD27+ CD8+ T Cells
								from CD8+CD27+ T Cells gating on HLA-DR+	HLA-DR+ CD27+ CD8+ T Cells
								from CD8+CD27+ T Cells gating on CD11c+	CD11c+ CD27+ CD8+ T Cells
								from CD8+CD27+ T Cells gating on CD57+	CD57+ CD27+ CD8+ T Cells
								from CD8+CD27+ T Cells gating on CD94+	CD94+ CD27+ CD8+ T Cells
								from CD8+CD27+ T Cells gating on CD38+	CD38+CD27+ CD8+ T Cells
							from CD8+ T Cells gating on CD27-	CD27- CD8+ T Cells
								from CD8+CD27- T Cells gating on CD24+	CD86+ CD27- CD8+ T Cells
								from CD8+CD27- T Cells gating on HLA-DR+	HLA-DR+ CD27- CD8+ T Cells
								from CD8+CD27- T Cells gating on CD11c+	CD11c+ CD27- CD8+ T Cells
								from CD8+CD2-+ T Cells gating on CD57+	CD57+ CD27- CD8+ T Cells
								from CD8+CD27- T Cells gating on CD94+	CD94+ CD27- CD8+ T Cells
								from CD8+CD27- T Cells gating on CD38+	CD38+CD27- CD8+ T Cells
							from CD8+ T Cells gating on CD86+	CD86+ CD8+ T Cells
							from CD8+ T Cells gating on HLA-DR+	HLA-DR+ CD8+ T Cells
								from HLA-DR+ CD8+ T Cells gating on CD38high	HLA-DR+ CD38high CD8+ T Cells
							from CD8+ T Cells gating on CD11c+	CD11c+ CD8+ T Cells
							from CD8+ T Cells gating on CD57+	CD57+ CD8+ T Cells
							from CD8+ T Cells gating on CD94+	CD94+ CD8+ T Cells
							from CD8+ T Cells gating on CD38+	CD38+ CD8+ T Cells
						from T Cells gating on CD4- CD8-	Double Negative T Cells
							from DN T Cells gating on CD27+	CD27+ DN T Cells
							from DN T Cells gating on HLA-DR+	HLA-DR+ DN T Cells
							from DN T Cells gating on CD11c+	CD11c+ DN T Cells
							from DN T Cells gating on CD57+	CD57+ DN T Cells
							from DN T Cells gating on CD94+	CD94+ DN T Cells
							from DN T Cells gating on CD38+	CD38+ DN T Cells
							from DN T Cells gating on CD10+	CD10+ DN T Cells
			From Live Cells gating CD19-	No B Cells
				from No B Cells gating on CD3- (with CD14 on axis)	No T No B
					from No T No B exclude CD14-CD16-	No CD14- CD16- in No T No B
						from CD14+ or CD16+ gating on CD56-	No T No B No NK
							from No T No B No NK exclude CD16+HLA-DR-	Monocytes
								from Monocytes gating on CD40+	CD40+ Monocytes
								from Monocytes gating on CD38+	CD38+ Monocytes
								from Monocytes gating on CD11c+	CD11c+ Monocytes
								from Monocytes gating on CD80+	CD80+ Monocytes
								from Monocytes gating on CD86+	CD86+ Monocytes
								from Monocytes gating on HLA-DR+	HLA-DR+ Monocytes
								from Monocytes gating on CD14-CD16+	Classical Monocytes
									from Classical Monocytes gating on CD40+	CD40+ Classical Monocytes
									from Classical Monocytes gating on CD38+	CD38+ Classical Monocytes
									from Classical Monocytes gating on CD11c+	CD11c+ Classical Monocytes
									from Classical Monocytes gating on CD80+	CD80+ Classical Monocytes
									from Classical Monocytes gating on CD86+	CD86+ Classical Monocytes
									from Classical Monocytes gating on HLA-DR+	HLA-DR+ Classical Monocytes
								from Monocytes gating on CD14+CD16+	Intermediate Monocytes
									from Intermediate Monocytes gating on CD40+	CD40+ Intermediate Monocytes
									from Intermediate Monocytes gating on CD38+	CD38+ Intermediate Monocytes
									from Intermediate Monocytes gating on CD11c+	CD11c+ Intermediate Monocytes
									from Intermediate Monocytes gating on CD80+	CD80+ Intermediate Monocytes
									from Intermediate Monocytes gating on CD86+	CD86+ Intermediate Monocytes
									from Intermediate Monocytes gating on HLA-DR+	HLA-DR+ Intermediate Monocytes
								from Monocytes gating on CD14-CD16+	Non-Classical Monocytes
									from Non-Classical Monocytes gating on CD40+	CD40+ Non-Classical Monocytes
									from Non-Classical Monocytes gating on CD38+	CD38+ Non-Classical Monocytes
									from Non-Classical Monocytes gating on CD11c+	CD11c+ Non-Classical Monocytes
									from Non-Classical Monocytes gating on CD80+	CD80+ Non-Classical Monocytes
									from Non-Classical Monocytes gating on CD86+	CD86+ Non-Classical Monocytes
									from Non-Classical Monocytes gating on HLA-DR+	HLA-DR+ Non-Classical Monocytes
					from No T No B gating on CD14- and CD16-:	No T No B No Monocytes
						from No T No B No Monocytes gating on CD56-	No T No B No Monocytes No NK
							from No T No B No Monocytes No NK gating on HLA-DR+	Dendritic Cells
								from DCs gating on CD40+	CD40+ DCs
								from DCs gating on CD80+	CD80+ DCs
								from DCs gating on CD86+	CD86+ DCs
								from DCs gating on CD38+	CD38+ DCs
								from DCs gating on HLA-DR+	HLA-DR+ DCs
								from DCs gating on CD11c+ CD123 -	Myeloid DCs
									from myeloid DCs gating on CD40+	CD40+ mDCs
									from myeloid DCs gating on CD80+	CD80+ mDCs
									from myeloid DCs gating on CD86+	CD86+mDCs
									from myeloid DCs gating on CD38+	CD38+ mDCs
									from myeloid DCs gating on HLA-DR+	HLA-DR+ mDCs
									from myeloid DCs gating on CD141 high:	mDC1
										from mDC1 gating on CD40+	CD40+ mDC1
										from mDC1 gating on CD80+	CD80+ mDC1
										from mDC1 gating on CD86+	CD86+ mDC1
										from mDC1 gating on CD38+	CD38+ mDC1
										from mDC1 gating on HLA-DR+	HLA-DR+ mDC1
									from myeloid DCs gating on CD141-:	mDC2
										from mDC2 gating on CD40+	CD40+ mDC2
										from mDC2 gating on CD80+	CD80+ mDC2
										from mDC2 gating on CD86+	CD86+ mDC2
										from mDC2 gating on CD38+	CD38+ mDC2
										from mDC2 gating on HLA-DR+	HLA-DR+ mDC2
								from DCs gating on CD11c-/int CD123 +	Plasmacytoid DCs
									from pDCs gating on CD40+	CD40+ pDCs
									from pDCs gating on CD80+	CD80+ pDCs
									from pDCs gating on CD86+	CD86+ pDCs
									from pDCs gating on CD38+	CD38+ pDCs
									from pDCs gating on HLA-DR+	HLA-DR+ pDCs
