## Supplementary datasheet 1 for "Adult patients with autoinflammation of unknown origin partially phenocopy the immune presentation of Still’s disease"

### Sheet: All
AUO		Clinical evaluation 3 days around the sampling date				Clinical evaluation at sampling date				Systematic clinical evaluation									Treatment at sampling date*	Inclusion criteria for active disease: fever, CRP >= 30 mgL, PhGA >= 2/10
		Activity Disease Criteria (Inclusion time)				Activity Disease Criteria
	Age at inclusion	Fever	CRP ≥ 30 mg/L	Physician Global Assessment (PhGA) ≥ 2/10		Fever	CRP (mg/L)	Ferritin (µg/L)		Musculoskeletal system impacted ?	Musculoskeletal manif	Mucocutaneous system impacted ?	Lesions	Ear Nose Throat impacted ?	ENT manifestation	Gastrointestinal-Liver impacted ?	Gastrointestinal-Liver manifestation	Gastrointestinal-Liver Symptoms
AUO30	45	Yes	Yes	Yes		Yes	89	286		No		Yes	Plaques	No		No			bDMARD	yes
AUO31	23	Yes	Yes	Yes		Yes	84	90		No		No		No		Yes	Ilietis	Abdominal pain, Diarrhea	no data	yes
AUO32	20	Yes	Yes	Yes		Yes	12	247		Yes	Arthralgia	No		No		Yes	Acute abdomen	Abdominal pain:Acute : < 6 weeks	csDMARD	no
AUO33	5	Yes	Yes	Yes		Yes	10	73		Yes	Myalgia	No		Yes	Exsudative Pharyngitis ; Hearing loss	Yes		Abdominal pain:Acute : < 6 weeks	none	no
AUO34	46	Yes	Yes	Yes		Unknown	45	449		Yes	Arthralgia, Arthritis	Yes	Telangiectases	No		No			no data	yes
AUO35	58	Yes	Yes	Yes		No	32	176		Yes	Arthralgia	Yes	Pustules	No		No			no data	no
AUO36	14	Yes	Yes	Yes		Yes	23	657		Yes	Arthralgia, Myalgia	Yes	Urticaria (wheals or hives)	No		Yes		Splenomegaly:Acute : < 6 weeks	no data	no
AUO01	30	Yes	Yes	Yes		Yes	16	257		No		Yes	Pustules ; Erosions	No		No			none	no
AUO02	63	Yes	Yes	Yes		Yes	217	515		No		No		No		No			NSAIDs and high dose steroids	yes
AUO03	45	Yes	Yes	Yes		Yes	141	825		Yes	Arthralgia, Tenosynovitis	No		Yes	Exsudative Pharyngitis	No			none	yes
AUO04	25	Yes	Yes	Yes		Yes	53	85		Yes	Arthralgia	No		No		Yes		Abdominal pain:Acute : < 6 weeks	NSAIDs, csDMARD and bDMARD	yes
AUO05	49	Yes	Yes	Yes		Yes	101	153		Yes	Arthralgia	No		No		No			bDMARD	yes
AUO06	48	Yes	Yes	Yes		Yes	83	1433		Yes	Arthralgia, Tenosynovitis	Yes	Plaques	No		No			none	yes
AUO07	44	Yes	Yes	Yes		Yes	26	157		Yes	Arthralgia, Myalgia	Yes	Plaques	No		No			csDMARD	borderline
AUO08	41	Yes	Yes	Yes		No	17	355		Yes	Arthralgia	No		No		No			NSAIDs	no
AUO09	4	Yes	Yes	Yes		Yes	81	121		No		No		No		No			NSAIDs	yes
AUO10	9	Yes	Yes	Yes		Yes	6	507		Yes	Arthralgia, Arthritis, Myalgia	No		No		No			high dose steroids	no
AUO11	76	Yes	Yes	Yes		Yes	83	310		Yes	Arthritis	Yes	Atrophy	No		No			no data	yes
AUO12	11	Yes	Yes	Yes		Yes	49	87		Yes	Arthralgia, Arthritis	Yes	Cicatrical hyperpigmentation	No		Yes	Acute abdomen	Abdominal pain:Acute : < 6 weeks	high dose steroids	yes
AUO13	56	Yes	Yes	Yes		Yes	13	74		Yes	Arthralgia	No		No		Yes	Hepatitis	Abdominal pain:Acute : < 6 weeks	none	no
AUO14	46	Yes	Yes	Yes		Yes	51	215		No		No		No		Yes		Abdominal pain:Chronic : > 6 weeks	no data	yes
AUO15	47	Yes	Yes	Yes		Yes	53	61		Yes	Bone (osteitis and periosteitis)	Yes	Scars	No		No			none	yes
AUO16	67	Yes	Yes	Yes		Yes	102	860		No		Yes	Macules	No		No			none	yes
AUO17	57	Yes	Yes	Yes		Unknown	103	424		No		No		No		No			none	yes
AUO18	63	Yes	Yes	Yes		Yes	38	333		No		Yes	Nodules	No		No			none	yes
AUO19	14	Yes	Yes	Yes		Yes	70	158		No		Yes	Macules	No		No			none	yes
AUO20	50	Yes	Yes	Yes		Yes	36	59		Yes	Arthralgia	No		No		No			none	yes
AUO21	53	Yes	Yes	Yes		Yes	6	24		Yes	Arthralgia	Yes	Papules ; Nodules	No		No			csDMARD and bDMARD	no
AUO22	1	Yes	Yes	Yes		Yes	0	45		No		No		Yes	Exsudative Pharyngitis	Yes	Hepatitis		none	no
AUO23	4	Yes	Yes	Yes		Yes	103	200		No		Yes	Ulcers	Yes	Exsudative Pharyngitis	No			none	yes
AUO24	49	Yes	Yes	Yes		Yes	4.7	141		No		No		Yes	Exsudative Pharyngitis	Yes	Colitis	Abdominal pain:Acute : < 6 weeks ; Diarrhea:Acute : < 6 weeks	csDMARD	no
AUO25	20	Yes	Yes	Yes		Yes	0	31		Yes	Myalgia	Yes	Urticaria (wheals or hives)	No		Yes	Abdominal serositis or ascites	Abdominal pain:Chronic : > 6 weeks	no data	no
AUO26	2	Yes	Yes	Yes		Yes	2.5	126		No		No		Yes	Exsudative Pharyngitis	Yes	Enteritis/colitis	Abdominal pain:Acute : < 6 weeks	no data	no
AUO27	52	Yes	Yes	Yes		Yes	3	61		Yes	Myalgia	No		Yes	Exsudative Pharyngitis	No			no data	no
AUO28	20	Yes	Yes	Yes		Yes	70	124		No		No		Yes	Exsudative Pharyngitis	No			NSAIDs	yes
AUO29	42	Yes	Yes	Yes		Yes	117	412		Yes	Arthralgia	No		No		No			bDMARD	yes
Still's disease		Clinical evaluation 3 days around the sampling date				Clinical evaluation at sampling date				Systematic clinical evaluation
		Activity Disease Criteria (Inclusion time)				Activity Disease Criteria
	Age at inclusion	Fever	CRP ≥ 30mg/L		2 of the following features: arthritis, sore throat, skin rash, lymphadenopathy, increased WBC ≥ 10.000/mm3, PMN > 80%	Fever	CRP (mg/L)	Ferritin (µg/L)	2 of the following features: arthritis, sore throat, skin rash, lymphadenopathy, increased WBC ≥ 10.000/mm3, PMN > 80%	Musculoskeletal system impacted ?	Musculoskeletal manif	Mucocutaneous system impacted ?	Lesions	Ear Nose Throat impacted ?	ENT manifestation	Gastrointestinal-Liver impacted ?	Gastrointestinal-Liver manifestation	Gastrointestinal-Liver Symptoms	Treatment at sampling date	Inclusion criteria active disease: fever and CRP >= 3 ULN and 2 of the following features : arthritis, sore throat, skin rash, lymphadenopathy, increased WBC >= 10.000/mm3, PMN > 80%
SD20	29	Yes	Yes		Yes	Yes	33	316	Yes	Yes	Arthralgia	Yes	Macules ; Urticaria (wheals or hives)	Yes	Exsudative Pharyngitis	No			Steroids	yes
SD21	57	Yes	Yes		Yes	Yes	154	1776	Yes	Yes	Myalgia	Yes	Macules	Yes		No			no data	yes
SD22	39	Yes	Yes		Yes	Yes	47	723	Yes	Yes	Arthritis, Arthralgia	Yes	Macules ; Plaques ; Urticaria (wheals or hives)	Yes	Exsudative Pharyngitis	No			Steroids and csDMARD	yes
SD23	19	Yes	Yes		Yes	Yes	84	144	Yes	Yes	Arthritis	No		No		No			Steroids	yes
SD24	33	Yes	Yes		Yes	Yes	263	6980	Yes	Yes	Arthralgia, Myalgia	Yes	Macules ; Papules	Yes	Exsudative Pharyngitis	No			no data	yes
SD25	23	Yes	Yes		Yes	Yes	60	129	Yes	Yes	Myalgia, Arthralgia	No		No		No			Steroids and bDMARD	yes
SD26	23	Yes	Yes		Yes	Yes	50	12453	Yes	Yes	Arthritis	No		No		Yes	Hepatitis	Nausea:Acute : < 6 weeks	Steroids	yes
SD27	30	Yes	Yes		Yes	Yes	129	11615	Yes	Yes	Arthralgia	Yes	Urticaria (wheals or hives)	No		Yes	Hepatitis		none	yes
SD28	30	Yes	Yes		Yes	Yes	112	9697	Yes	Yes	Myalgia, Arthralgia	No		No		No			csDMARD and Paracetamol	yes
SD29	29	Yes	Yes		Yes	Yes	113	1781	Yes	Yes	Myalgia	No		No		Yes	Acute abdomen	Abdominal pain:Acute : < 6 weeks	high dose Steroids and bDMARD	yes
SD30	29	Yes	Yes		Yes	Yes	99	201	Yes	Yes	Arthralgia	No		No		No			high dose Steroids	yes
SD31	32	Yes	Yes		Yes	Yes	5.1	944	Yes	No		No		No		Yes	Hepatitis	Hepatomegaly:Chronic : > 6 weeks	bDMARD	no
SD32	48	Yes	Yes		Yes	Yes	16	50	Yes	Yes	Arthralgia, Myalgia	Yes	Urticaria (wheals or hives)	Yes	Exsudative Pharyngitis	Yes		Abdominal pain:Acute : < 6 weeks	Steroids	no
SD33	28	Yes	Yes		Yes	Yes	104	3880	Yes	Yes	Arthralgia, Myalgia	Yes	Vesicles	No		No			Paracetamol	yes
SD34	26	Yes	Yes		Yes	Yes	1.7	78	Yes	Yes	Arthritis	Yes		No		No			none	no
SD01	63	Yes	Yes		Yes	Yes	6.2	103	Yes	Yes	Arthralgia, Myalgia	Yes	Macules	No		No			bDMARD	no
SD02	36	Yes	Yes		Yes	Yes	162	495	Yes	Yes	Arthralgia, Myalgia	Yes	Urticaria (wheals or hives) ; Papules	No		No			Paracetamol	yes
SD03	56	Yes	Yes			Yes	38	112		No		No		No		No			Steroids and csDMARD	yes
SD04	43	Yes	Yes		Yes	Unknown	9.2	610	Yes	Yes	Arthritis	Yes	Plaques	Yes	Exsudative Pharyngitis	No			NSAID and bDMARD	no
SD05	63	Yes	Yes		Yes	Yes	9.4	839	Yes	Yes	Arthritis, Arthralgia	Yes	Plaques	No		No			bDMARD	no
SD06	30	Yes	Yes		Yes	Yes	37	1404	Yes	Yes	Arthralgia	No		No		Yes		Diarrhea:Acute : < 6 weeks	no data	yes
SD07	35	Yes	Yes		Yes	Yes	89	1917	Yes	Yes	Arthralgia, Tenosynovitis	Yes	Macules ; Papules	Yes	Exsudative Pharyngitis	No			none	yes
SD08	66	Yes	Yes		Yes	Yes	137	13784	Yes	Yes	Arthralgia, Myalgia	Yes	Macules	Yes	Exsudative Pharyngitis	No			none	yes
SD09	25	Yes	Yes		Yes	No	41	211	Yes	Yes	Arthralgia, Arthritis, Myalgia	Yes	Plaques	No		No			bDMARD	no
SD10	32	Yes	Yes		Yes	Yes	13	1707	Yes	No		No		No		No			Steroids	no
SD11	51	Yes	Yes		Yes	Yes	3.8	1045	Yes	Yes	Arthralgia	Yes	Urticaria (wheals or hives)	No		No			none	no
SD12	16	Yes	Yes		Yes	Yes	36	3345	Yes	Yes	Arthralgia	Yes	Urticaria (wheals or hives)	No		No			none	yes
SD13	27	Yes	Yes		Yes	Yes	1.2	147	Yes										none	no
SD14	22	Yes	Yes		Yes	Yes	36	11272	Yes	Yes	Arthralgia	No		No		No			high dose Steroids	no
SD15	31	Yes	Yes		Yes	Yes	535	11759	Yes	Yes	Arthritis	Yes	Urticaria (wheals or hives) ; Macules	Yes	Exsudative Pharyngitis	No			none	yes
SD16	25	Yes	Yes		Yes	Yes	318	170	Yes	Yes	Arthralgia, Myalgia	No		No		No			Steroids	yes
SD17	22	Yes	Yes		Yes	Yes	65	113	Yes	Yes	Arthralgia, Arthritis, Myalgia	No		No		No			none	yes
SD18	23	Yes	Yes		Yes	Yes	319	4547	Yes	Yes	Arthritis, Myalgia	No		No		No			none	yes
SD19	37	Yes	Yes		Yes	Yes	6.8	631	Yes	Yes	Arthralgia, Myalgia	Yes	Plaques	Yes	Exsudative Pharyngitis	Yes	Colitis	Abdominal pain:Chronic : > 6 weeks	NSAID and Steroids	no
Behcet		Clinical evaluation 3 days around the sampling date				Clinical evaluation at sampling date				Systematic clinical evaluation
		Activity Disease Criteria (Inclusion time)				Activity Disease Criteria
	Age at inclusion	Fever	CRP ≥ 30 mg/L	Physician Global Assessment (PhGA) ≥ 2/10	Patient/Parent Global Assessment ≥ 2/10	Fever	CRP (mg/L)	Ferritin (µg/L)	Patient/Parent Global Assessment ≥ 2/10	Musculoskeletal system impacted ?	Musculoskeletal manif	Mucocutaneous system impacted ?	Lesions	Ear Nose Throat impacted ?	ENT manifestation	Gastrointestinal-Liver impacted ?	Gastrointestinal-Liver manifestation	Gastrointestinal-Liver Symptoms	Treatment at sampling date	Inclusion criteria active disease: PhGA of clinical symptoms >= 2/10, parent/patient global assessment >= 2/10, fever and/or CRP >= 3 ULN
BEH07	6	Yes		Yes	Yes	Yes	19	47	Yes	No		Yes	Pustules	No		No			none	yes
BEH08	39		Yes	Yes	Yes	No	56	27	Yes	No		No		No		No			no data	yes
BEH09	36	Yes		Yes	Yes	No	3.5	91	Yes	Yes	Arthritis	Yes	Vesicles ; Ulcers	No		No			csDMARD	no
BEH10	43		Yes	Yes	Yes	No	4	48	Yes	Yes	Arthralgia	Yes	Vesicles ; Ulcers	No		No			tsDMARD	no
BEH11	45		Yes	Yes	Yes	Unknown	33	151	Yes	Yes	Arthralgia	Yes	Vesicles	Yes	Hearing loss	No			csDMARD	yes
BEH12	20	Yes	Yes	Yes	Yes	No	1	292	Yes	No		Yes	Papules ; Pustules	No		No			Steroids, Cyclophosphamide, others	no
BEH13	18	Yes		Yes	Yes	Yes	11	169	Yes	No		Yes	Ulcers	No		No			Steroids	yes
BEH14	44		Yes	Yes	Yes	No	11	66	Yes	No		Yes	Vesicles	No		Yes	Hepatitis		Steroids, IVIG, others	no
BEH15	18		Yes	Yes	Yes	Yes	9.2	24	Yes	Yes	Arthralgia	Yes	Vesicles ; Ulcers	No		No			csDMARD	yes
BEH16	23	Yes		Yes	Yes	Yes	3	64	Yes	Yes	Arthritis, Arthralgia	Yes	Ulcers ; Vesicles	No		Yes		Diarrhea:Acute : < 6 weeks	no data	yes
BEH17	31	Yes		Yes	Yes	Yes	38	91	Yes	Yes	Arthralgia	Yes	Urticaria (wheals or hives)	Yes	Exsudative Pharyngitis	No			NSAID	yes
BEH18	22	Yes		Yes	Yes	No	3.3	116	Yes	No		Yes	Ulcers ; Erosions	Yes	Exsudative Pharyngitis	Yes	Enteritis/colitis	Diarrhea:Chronic : > 6 weeks	csDMARD and other	no
BEH19	17	Yes		Yes	Yes	No	2.8	16	Yes	No		No		No		Yes		Nausea:Acute : < 6 weeks	no data	no
BEH20	40		Yes	Yes	Yes	No	3	440	Yes	No		Yes	Ulcers	No		No			high dose Steroids, MMF and other	no
BEH21	42		Yes	Yes	Yes	No	19	384	Yes	No		Yes	Vesicles ; Ulcers	No		No			high dose Steroids and others	no
BEH22	16		Yes	Yes	Yes	Yes	28	74	Yes	No		Yes	Scars	No		No			tsDMARD	yes
BEH23	58		Yes	Yes	Yes	No	7.7	113	Yes	No		No		No		No			csDMARD	no
BEH01	21		Yes	Yes	Yes	No	52	114	Yes	No		Yes	Ulcers	No		No			none	yes
BEH02	46		Yes	Yes	Yes	No	53	199	Yes	Yes	Arthritis	No		No		No			bDMARD	yes
BEH03	33		Yes	Yes	Yes	No	29	219	Yes	No		Yes	Nodules	No		No			none	yes
BEH04	15	Yes		Yes	Yes	Yes	0.8	62	Yes	No		Yes	Pustules	No		No			Steroids and csDMARD	yes
BEH05	9	Yes		Yes	Yes	Yes	3.2	85	Yes	Yes	Arthralgia	Yes	Pustules	No		No			Steroids and csDMARD	yes
BEH06	22		Yes	Yes	Yes	Yes	25	147	Yes	Yes	Arthralgia	Yes	Ulcers ; Macules ; Pustules	No		No			csDMARD and TsDMARD	yes
FMF		Clinical evaluation 3 days around the sampling date				Clinical evaluation at sampling date				Systematic clinical evaluation
		Activity Disease Criteria (Inclusion time)				Activity Disease Criteria
	Age at inclusion	Fever	CRP ≥ 30 mg/L or/and SAA ≥ 10 mg/L	Physician Global Assessment (PhGA) ≥ 2/10	Patient AIDAI score ≥ 9 on an at list 29 days period	Fever	CRP (mg/L)	Ferritin (µg/L)	Patient AIDAI score ≥ 9 on an at list 29 days period	Musculoskeletal system impacted ?	Musculoskeletal manif	Mucocutaneous system impacted ?	Lesions	Ear Nose Throat impacted ?	ENT manifestation	Gastrointestinal-Liver impacted ?	Gastrointestinal-Liver manifestation	Gastrointestinal-Liver Symptoms	Treatment at sampling date	Inclusion criteria active disease: fever, PhGA >= 2/10, Patient AIDAI score >=9 on an at least 29 day period, CRP >= ULN (or >= 10 mg/l) or/and SAA >= 10 mg/L
FMF12	40	Yes	Yes	Yes	Yes	Yes	10	29	Yes	Yes	Tenosynovitis, Arthralgia, Arthritis	No		No		No			csDMARD	yes
FMF13	23	Yes	Yes	Yes	Yes	Yes	79	51	Yes	Yes	Arthralgia	No		No		Yes		Abdominal pain:Acute : < 6 weeks	csDMARD	yes
FMF14	21	Yes	Yes	Yes	Yes	Yes	39	99	Yes	No		No		No		Unknown			csDMARD	yes
FMF15	64	Yes	Yes	Yes	Yes	Yes	16	104	Yes	Yes	Myalgia	No		No		Yes	Acute abdomen		csDMARD	yes
FMF16	39		Yes		Yes	No	NA	NA	Yes	No		No		No		Unknown			csDMARD	no
FMF17	22		Yes		Yes	Unknown	2.3	58	Yes	Yes	Arthralgia	Yes		No		Yes	Acute abdomen	Diarrhea:Chronic : > 6 weeks ; Splenomegaly:Acute : < 6 weeks	csDMARD	no
FMF18	24		Yes		Yes	No	0.7	20	Yes	Yes	Myalgia, Arthralgia	No		No		No			csDMARD	no
FMF19	23		Yes		Yes	Unknown	1.1	10	Yes	No		Yes		No		No			csDMARD	no
FMF20	72		Yes		Yes	No	0	18	Yes	No		Yes		No		No			csDMARD	no
FMF21	65		Yes		Yes	Unknown	3.6	74	Yes	Yes	Myalgia	Unknown		No		Yes	Acute abdomen	Abdominal pain:Acute : < 6 weeks ; Hepatomegaly:Acute : < 6 weeks	csDMARD	no
FMF22	23		Yes		Yes	No	4.8	33	Yes	No		Yes	Atrophy	No		No			csDMARD	no
FMF23	36		Yes		Yes	Unknown	261	148	Yes	Yes	Myalgia, Arthralgia	No		No		Yes	Acute abdomen	Abdominal pain:Acute : < 6 weeks	csDMARD	yes
FMF24	62	Yes	Yes		Yes	Unknown	6.8	118	Yes	No		No		No		Yes	Acute abdomen	Abdominal pain:Acute : < 6 weeks ; Diarrhea:Acute : < 6 weeks	csDMARD	no
FMF25	47		Yes		Yes	Yes	29	180	Yes	No		No		No		Yes	Acute abdomen	Abdominal pain:Acute : < 6 weeks	csDMARD	yes
FMF26	58		Yes		Yes	Unknown	28	46	Yes	Yes	Arthralgia	Yes	Nodules ; Plaques	No		Yes	Acute abdomen	Diarrhea:Acute : < 6 weeks	csDMARD	no
FMF27	19		Yes		Yes	Yes	1.6	37	Yes	No		No		No		Unknown			csDMARD	no
FMF28	12	Yes	Yes	Yes	Yes	Yes	25	36	Yes	Unknown		No		No		No			csDMARD	yes
FMF29	6	Yes	Yes	Yes	Yes	Yes	5.9	59	Yes	Yes	Arthralgia	No		No		No			csDMARD	yes
FMF30	16	Yes	Yes	Yes	Yes	Unknown	9.6	18	Yes	No		No		No		No			csDMARD	no
FMF31	4	Yes	Yes	Yes	Yes	No	9.8	44	Yes	No		No		No		No			csDMARD	no
FMF32	8	Yes	Yes		Yes	Yes	23	90	Yes	Yes	Arthralgia	No		Yes	Exsudative Pharyngitis	Yes		Abdominal pain:Chronic : > 6 weeks	csDMARD	yes
FMF33	17		Yes		Yes	Yes	235	159	Yes	Yes	Myalgia	Yes	Urticaria (wheals or hives	No		Yes	Acute abdomen	Abdominal pain:Acute : < 6 weeks	csDMARD	yes
FMF34	33	Yes	Yes	Yes	Yes	Yes	11	176	Yes	No		No		No		No			csDMARD	yes
FMF35	22		Yes		Yes	No	NA	NA	Yes	No		No		No		Yes	Intestinal pseudo-obstruction	Abdominal pain:Acute : < 6 weeks	csDMARD	no
FMF01	38	Yes	Yes	Yes	Yes	Yes	18	419	Yes	No		No		No		Yes	Abdominal serositis or ascites	Splenomegaly:Chronic : > 6 weeks	csDMARD	yes
FMF02	25		Yes		Yes	Yes	5	26	Yes	No		No		No		Yes		Abdominal pain:Chronic : > 6 weeks	csDMARD	no
FMF03	74		Yes		Yes	No	12	124	Yes	No		No		No		Yes	Abdominal serositis or ascites	Abdominal pain:Chronic : > 6 weeks	csDMARD	no
FMF04	53	Yes	Yes			Yes	12	69		Yes	Arthritis	No		No		No			csDMARD	no
FMF05	30	Yes	Yes	Yes	Yes	Yes	109	47	Yes	No		No		No		No			csDMARD	yes
FMF06	26	Yes	Yes	Yes	Yes	Yes	9.3	40	Yes	Yes	Myalgia	No		No		Yes	Abdominal serositis or ascites	Abdominal pain:Acute : < 6 weeks ; Diarrhea:Acute : < 6 weeks	csDMARD	yes
FMF07	34	Yes	Yes	Yes	Yes	Yes	1.5	19	Yes	No		No		No		Yes	Abdominal serositis or ascites	Abdominal pain:Acute : < 6 weeks ; Nausea:Acute : < 6 weeks	csDMARD	yes
FMF08	53		Yes		Yes	No	21	152	Yes	Yes	Arthralgia, Myalgia	No		No		No			csDMARD	no
FMF09	42	Yes	Yes			Yes	3.6	86		No		No		No		Yes	Abdominal serositis or ascites	Abdominal pain:Acute : < 6 weeks	csDMARD	no
FMF10	3	Yes	Yes	Yes	Yes	Yes	13	115	Yes	No		No		No		Yes	Abdominal serositis or ascites	Abdominal pain:Acute : < 6 weeks	csDMARD	yes
FMF11	20	Yes	Yes	Yes	Yes	Unknown	NA	NA	Yes	No		No		No		No			csDMARD	no
																			* Treatment
																			For treatment status; None: no treatment, No data: unknown treatment status, csDMARD: conventional synthetic Disease modifying antirheumatic drug (colchicine, methotrexate, hydroxychloroquine or chloroquine), bDMARD: Biological Disease modifying antirheumatic drug (Anakinra, canakinumab, infliximab, adalimumab, sarilumab, or tocilizumab), tsDMARD; targeted synthetic Disease modifying antirheumati…
